# Genomic bases of insularity and ecological divergence in barn owls (*Tyto alba*) of the Canary Islands

**DOI:** 10.1101/2021.12.24.473866

**Authors:** Tristan Cumer, Ana Paula Machado, Felipe Siverio, Sidi Imad Cherkaoui, Inês Roque, Rui Lourenço, Motti Charter, Alexandre Roulin, Jérôme Goudet

**Affiliations:** Department of Ecology and Evolution, University of Lausanne, Lausanne, Switzerland; Canary Islands’ Ornithology and Natural History Group (GOHNIC), 38480 Buenavista del Norte, Tenerife, Canary Islands, Spain; Ecole Supérieure de Technologie de Kénitra, Ibn Tofail University, Kénitra, Morocco; Mediterranean Institute for Agriculture, Environment and Development, Laboratory of Ornithology, IIFA, University of Évora, Évora, Portugal; Shamir Research Institute, University of Haifa, Katzrin, Israel; Department of Geography and Environmental Sciences, University of Haifa, Haifa, Israel; Swiss Institute of Bioinformatics, Lausanne, Switzerland

**Keywords:** Local adaptation, Niche analysis, Population genomics, *Tyto alba gracilirostris*, Whole genome sequencing

## Abstract

Islands, and the particular organisms that populate them, have long fascinated biologists. Due to their isolation, islands offer unique opportunities to study the effect of neutral and adaptive mechanisms in determining genomic and phenotypical divergence. In the Canary Islands, an archipelago rich in endemics, the barn owl (*Tyto alba*) is thought to have diverged into a subspecies (*T. a. gracilirostris*) on the eastern islands, Fuerteventura and Lanzarote. Taking advantage of 40 whole-genomes and modern population genomics tools, we provide the first look at the origin and genetic makeup of barn owls of this archipelago. We show that the Canaries hold diverse, long-standing and monophyletic populations with a neat distinction of gene pools from the different islands. Using new method, less sensitive to structure than classical *F*_ST_, to detect regions involved in local adaptation to the insular environment, we identified a haplotype-like region likely under positive selection in all Canaries individuals. Genes in this region suggest morphological adaptations to insularity. In the eastern islands, where the subspecies *T. a. gracilirostris* is present, genomic traces of selection pinpoint signs of locally adapted body proportions and blood pressure, consistent with the smaller size of this population living in a hot arid climate. In turn, genomic regions under selection in the western barn owls from Tenerife showed an enrichment in genes linked to hypoxia, a potential response to inhabiting a small island with a marked altitudinal gradient. Our results illustrate the interplay of neutral and adaptive forces in shaping divergence and early onset speciation.
