## Appendix 1 for "Genomic bases of insularity and ecological divergence in barn owls (*Tyto alba*) of the Canary Islands"

Location	alba	gracilirostris	gbifID	species	stateProvince	decimalLatitude	decimalLongitude	year	subspecies	Island
28.01 -16.68	1	0	164856303	Tyto alba	Santa Cruz de Tenerife	28.01	-16.68	2007	alba	TEN
28.05 -16.55	1	0	1614159636	Tyto alba	Tenerife	28.05	-16.55	1993	alba	TEN
28.05 -16.66667	1	0	1614071415	Tyto alba	Tenerife	28.05	-16.66667	2008	alba	TEN
28.05 -16.71	1	0	1257418916	Tyto alba	Santa Cruz de Tenerife	28.05	-16.71	2012	alba	TEN
28.059999 -16.58	1	0	164856299	Tyto alba	Santa Cruz de Tenerife	28.059999	-16.58	2007	alba	TEN
28.059999 -16.68	1	0	164856304	Tyto alba	Santa Cruz de Tenerife	28.059999	-16.68	2007	alba	TEN
28.059999 -16.7	1	0	164856308	Tyto alba	Santa Cruz de Tenerife	28.059999	-16.7	2007	alba	TEN
28.07010158 -16.65836154	3	0	Taa5606	Tyto alba	Tenerife	28.07010158	-16.65836154	2006	alba	TEN
28.07922023 -16.55884052	1	0	Taa5406	Tyto alba	Tenerife	28.07922023	-16.55884052	2006	alba	TEN
28.08172668 -16.49580377	1	0	998468261	Tyto alba		28.08172668	-16.49580377	NA	alba	TEN
28.08352059 -16.49554294	1	0	164856293	Tyto alba	Santa Cruz de Tenerife	28.08352059	-16.49554294	2007	alba	TEN
28.09849 -16.618862	1	0	WC04	Tyto alba	Tenerife	28.09849	-16.618862	2003	alba	TEN
28.11667 -16.56667	1	0	1614100668	Tyto alba	Tenerife	28.11667	-16.56667	2013	alba	TEN
28.11667 -16.71667	4	0	1613978163	Tyto alba	Tenerife	28.11667	-16.71667	2000	alba	TEN
28.12214256 -16.73394085	1	0	TaaVT-107	Tyto alba	Tenerife	28.12214256	-16.73394085	2003	alba	TEN
28.15 -16.48	1	0	164856294	Tyto alba	Santa Cruz de Tenerife	28.15	-16.48	2007	alba	TEN
28.15 -16.58	1	0	164856300	Tyto alba	Santa Cruz de Tenerife	28.15	-16.58	2007	alba	TEN
28.15 -16.68	2	0	998468225	Tyto alba		28.15	-16.68	NA	alba	TEN
28.15 -16.76667	2	0	1614086934	Tyto alba	Tenerife	28.15	-16.76667	2011	alba	TEN
28.15 -16.780001	1	0	164856309	Tyto alba	Santa Cruz de Tenerife	28.15	-16.780001	2007	alba	TEN
28.181389 -14.178528	0	1	2840544032	Tyto alba		28.181389	-14.178528	2018	gracilirostris	FUE
28.183179 -16.481024	1	0	WC02	Tyto alba	Tenerife	28.183179	-16.481024	2003	alba	TEN
28.18333 -16.5	4	0	1614159580	Tyto alba	Tenerife	28.18333	-16.5	1993	alba	TEN
28.18941465 -14.14803539	0	1	164855593	Tyto alba	Las Palmas de Gran Canaria	28.18941465	-14.14803539	2007	gracilirostris	FUE
28.23 -14.03	0	1	2843435434	Tyto alba		28.23	-14.03	2020	gracilirostris	FUE
28.24 -16.44	1	0	164856289	Tyto alba	Santa Cruz de Tenerife	28.24	-16.44	2007	alba	TEN
28.24 -16.48	1	0	164856295	Tyto alba	Santa Cruz de Tenerife	28.24	-16.48	2007	alba	TEN
28.24 -16.780001	1	0	164856310	Tyto alba	Santa Cruz de Tenerife	28.24	-16.780001	2007	alba	TEN
28.24 -16.83	1	0	164856313	Tyto alba	Santa Cruz de Tenerife	28.24	-16.83	2007	alba	TEN
28.25 -14.01667	0	3	1613759455	Tyto alba	Fuerteventura	28.25	-14.01667	1998	gracilirostris	FUE
28.25 -14.03	0	1	164855588	Tyto alba	Las Palmas de Gran Canaria	28.25	-14.03	2007	gracilirostris	FUE
28.28333 -16.41667	2	0	1613920434	Tyto alba	Tenerife	28.28333	-16.41667	1991	alba	TEN
28.310592 -16.412726	1	0	WC03	Tyto alba	Tenerife	28.310592	-16.412726	2003	alba	TEN
28.31079082 -16.41302358	2	0	TaaVT-39	Tyto alba	Tenerife	28.31079082	-16.41302358	2003	alba	TEN
28.327868 -16.845064	1	0	WC01	Tyto alba	Tenerife	28.327868	-16.845064	1905	alba	TEN
28.328095 -16.3821	1	0	WC06	Tyto alba	Tenerife	28.328095	-16.3821	2005	alba	TEN
28.33 -16.379999	1	0	164856290	Tyto alba	Santa Cruz de Tenerife	28.33	-16.379999	2007	alba	TEN
28.33 -16.68	1	0	164856306	Tyto alba	Santa Cruz de Tenerife	28.33	-16.68	2007	alba	TEN
28.33 -16.790001	1	0	164856311	Tyto alba	Santa Cruz de Tenerife	28.33	-16.790001	2007	alba	TEN
28.33 -16.889999	1	0	164856314	Tyto alba	Santa Cruz de Tenerife	28.33	-16.889999	2007	alba	TEN
28.330574 -16.398704	1	0	WC05	Tyto alba	Tenerife	28.330574	-16.398704	2005	alba	TEN
28.33333 -16.41667	1	0	1614023063	Tyto alba	Tenerife	28.33333	-16.41667	2001	alba	TEN
28.334 -16.8511	1	0	2726551917	Tyto alba	Canarias	28.334	-16.8511	2011	alba	TEN
28.34 -14.03	0	1	164855589	Tyto alba	Las Palmas de Gran Canaria	28.34	-14.03	2007	gracilirostris	FUE
28.34 -14.13	0	2	998468307	Tyto alba		28.34	-14.13	NA	gracilirostris	FUE
28.34962 -14.079813	0	1	2840507111	Tyto alba		28.34962	-14.079813	2017	gracilirostris	FUE
28.35 -16.63333	1	0	1614112684	Tyto alba	Tenerife	28.35	-16.63333	2017	alba	TEN
28.35 -16.790001	1	0	164856312	Tyto alba	Santa Cruz de Tenerife	28.35	-16.790001	2007	alba	TEN
28.35 -16.8	1	0	1613918856	Tyto alba	Tenerife	28.35	-16.8	2007	alba	TEN
28.350469 -14.078876	0	1	2843712026	Tyto alba		28.350469	-14.078876	2017	gracilirostris	FUE
28.35053656 -16.88681389	1	0	164856315	Tyto alba	Santa Cruz de Tenerife	28.35053656	-16.88681389	2007	alba	TEN
28.3515 -14.1062	0	1	2207491685	Tyto alba	Canarias	28.3515	-14.1062	2017	gracilirostris	FUE
28.360357 -14.109149	0	1	2833250660	Tyto alba		28.360357	-14.109149	2018	gracilirostris	FUE
28.36456169 -16.84944505	1	0	TaaVT-104	Tyto alba	Tenerife	28.36456169	-16.84944505	2003	alba	TEN
28.3662 -13.8821	0	1	2106836065	Tyto alba	Canarias	28.3662	-13.8821	2017	gracilirostris	FUE
28.36667 -16.38333	3	0	1614073217	Tyto alba	Tenerife	28.36667	-16.38333	2010	alba	TEN
28.36667 -16.51667	2	0	1614136938	Tyto alba	Tenerife	28.36667	-16.51667	1991	alba	TEN
28.38 -16.68	1	0	164856307	Tyto alba	Santa Cruz de Tenerife	28.38	-16.68	2007	alba	TEN
28.38333 -16.65	1	0	1614051622	Tyto alba	Tenerife	28.38333	-16.65	2006	alba	TEN
28.38786 -14.097893	0	2	2839974140	Tyto alba		28.38786	-14.097893	2017	gracilirostris	FUE
28.3884 -14.098	0	3	2040623725	Tyto alba	Canarias	28.3884	-14.098	2017	gracilirostris	FUE
28.388682 -14.096575	0	1	2840177409	Tyto alba		28.388682	-14.096575	1997	gracilirostris	FUE
28.39 -16.58	1	0	164856302	Tyto alba	Santa Cruz de Tenerife	28.39	-16.58	2007	alba	TEN
28.39087081 -16.65690831	1	0	TaaVT-40	Tyto alba	Tenerife	28.39087081	-16.65690831	2003	alba	TEN
28.39142179 -16.64965356	1	0	WC09	Tyto alba	Tenerife	28.39142179	-16.64965356	2006	alba	TEN
28.3957 -16.5182	1	0	1762845564	Tyto alba	Canarias	28.3957	-16.5182	2016	alba	TEN
28.41667 -16.35	6	0	1613960087	Tyto alba	Tenerife	28.41667	-16.35	1991	alba	TEN
28.41844727 -14.01212307	0	3	Tag5706	Tyto alba	Fuerteventura	28.41844727	-14.01212307	2006	gracilirostris	FUE
28.42 -16.33944	1	0	1614086984	Tyto alba	Tenerife	28.42	-16.33944	2011	alba	TEN
28.42 -16.379999	1	0	164856291	Tyto alba	Santa Cruz de Tenerife	28.42	-16.379999	2007	alba	TEN
28.42 -16.48	1	0	164856297	Tyto alba	Santa Cruz de Tenerife	28.42	-16.48	2007	alba	TEN
28.4244 -14.057	0	2	2140259409	Tyto alba	Canarias	28.4244	-14.057	2018	gracilirostris	FUE
28.43 -13.93	0	2	998468298	Tyto alba		28.43	-13.93	NA	gracilirostris	FUE
28.43 -14.03	0	1	164855590	Tyto alba	Las Palmas de Gran Canaria	28.43	-14.03	2007	gracilirostris	FUE
28.43 -14.13	0	2	998468244	Tyto alba		28.43	-14.13	NA	gracilirostris	FUE
28.43 -16.28	1	0	998468243	Tyto alba		28.43	-16.28	NA	alba	TEN
28.43 -16.280001	1	0	164856286	Tyto alba	Santa Cruz de Tenerife	28.43	-16.280001	2007	alba	TEN
28.43002048 -16.47788192	1	0	WC07	Tyto alba	Tenerife	28.43002048	-16.47788192	2006	alba	TEN
28.437556 -13.8726	0	1	EC10	Tyto alba	Fuerteventura	28.437556	-13.8726	2007	gracilirostris	FUE
28.45 -16.35	2	0	1614136919	Tyto alba	Tenerife	28.45	-16.35	1991	alba	TEN
28.45 -16.43333	3	0	1614044807	Tyto alba	Tenerife	28.45	-16.43333	2004	alba	TEN
28.4602 -13.9957	0	1	1791302806	Tyto alba	Canarias	28.4602	-13.9957	2012	gracilirostris	FUE
28.46667 -16.38333	1	0	1614108961	Tyto alba	Tenerife	28.46667	-16.38333	2016	alba	TEN
28.46667 -16.43333	1	0	1614038389	Tyto alba	Tenerife	28.46667	-16.43333	2003	alba	TEN
28.46960833 -16.29380303	1	0	Taa3403	Tyto alba	Tenerife	28.46960833	-16.29380303	2003	alba	TEN
28.47967845 -16.41288635	1	0	TaaVT-41	Tyto alba	Tenerife	28.47967845	-16.41288635	2003	alba	TEN
28.48160913 -16.25719886	1	0	Taa3502	Tyto alba	Tenerife	28.48160913	-16.25719886	2002	alba	TEN
28.483326 -16.34929	1	0	WC08	Tyto alba	Tenerife	28.483326	-16.34929	2006	alba	TEN
28.48333 -16.31667	10	0	1613969191	Tyto alba	Tenerife	28.48333	-16.31667	1992	alba	TEN
28.48529038 -14.0030194	0	2	Tag7407	Tyto alba	Fuerteventura	28.48529038	-14.0030194	2007	gracilirostris	FUE
28.49 -13.97	0	1	2840224270	Tyto alba		28.49	-13.97	2017	gracilirostris	FUE
28.4910634 -16.34756852	1	0	Taa3302	Tyto alba	Tenerife	28.4910634	-16.34756852	2002	alba	TEN
28.49453026 -16.37351867	1	0	Taa3703	Tyto alba	Tenerife	28.49453026	-16.37351867	2003	alba	TEN
28.5 -13.97	0	1	2832779955	Tyto alba		28.5	-13.97	2017	gracilirostris	FUE
28.5 -16.21667	2	0	1614038462	Tyto alba	Tenerife	28.5	-16.21667	2004	alba	TEN
28.50198129 -13.86582877	0	1	Tag79_09	Tyto alba	Fuerteventura	28.50198129	-13.86582877	2009	gracilirostris	FUE
28.51 -16.379999	1	0	164856292	Tyto alba	Santa Cruz de Tenerife	28.51	-16.379999	2007	alba	TEN
28.51 -16.4	1	0	164856298	Tyto alba	Santa Cruz de Tenerife	28.51	-16.4	2007	alba	TEN
28.51667 -16.33333	2	0	1614159635	Tyto alba	Tenerife	28.51667	-16.33333	1994	alba	TEN
28.51888823 -16.29593249	1	0	Taa5306	Tyto alba	Tenerife	28.51888823	-16.29593249	2006	alba	TEN
28.52 -13.93	0	1	164855585	Tyto alba	Las Palmas de Gran Canaria	28.52	-13.93	2007	gracilirostris	FUE
28.52 -14.03	0	1	164855591	Tyto alba	Las Palmas de Gran Canaria	28.52	-14.03	2007	gracilirostris	FUE
28.52 -16.18	1	0	164856284	Tyto alba	Santa Cruz de Tenerife	28.52	-16.18	2007	alba	TEN
28.52 -16.280001	1	0	164856287	Tyto alba	Santa Cruz de Tenerife	28.52	-16.280001	2007	alba	TEN
28.5349 -14.0479	0	1	1793430378	Tyto alba	Canarias	28.5349	-14.0479	1983	gracilirostris	FUE
28.55 -16.18	1	0	164856285	Tyto alba	Santa Cruz de Tenerife	28.55	-16.18	2007	alba	TEN
28.55 -16.280001	1	0	164856288	Tyto alba	Santa Cruz de Tenerife	28.55	-16.280001	2007	alba	TEN
28.56553953 -16.32061044	1	0	Taa4003	Tyto alba	Tenerife	28.56553953	-16.32061044	2003	alba	TEN
28.609991 -13.926371	0	1	EC09	Tyto alba	Fuerteventura	28.609991	-13.926371	2007	gracilirostris	FUE
28.610001 -13.82	0	1	164855579	Tyto alba	Las Palmas de Gran Canaria	28.610001	-13.82	2007	gracilirostris	FUE
28.610001 -13.93	0	1	164855586	Tyto alba	Las Palmas de Gran Canaria	28.610001	-13.93	2007	gracilirostris	FUE
28.610001 -14	0	1	164855592	Tyto alba	Las Palmas de Gran Canaria	28.610001	-14	2007	gracilirostris	FUE
28.61018506 -13.92700441	0	2	Tag6707	Tyto alba	Fuerteventura	28.61018506	-13.92700441	2008	gracilirostris	FUE
28.613026 -13.937593	0	1	2833773005	Tyto alba		28.613026	-13.937593	2019	gracilirostris	FUE
28.68333 -14.001667	0	3	1613912053	Tyto alba	Fuerteventura	28.68333	-14.001667	2001	gracilirostris	FUE
28.6842 -13.9901	0	1	1791378935	Tyto alba	Canarias	28.6842	-13.9901	2015	gracilirostris	FUE
28.700001 -13.93	0	1	164855587	Tyto alba	Las Palmas de Gran Canaria	28.700001	-13.93	2007	gracilirostris	FUE
28.725809 -13.868748	0	1	2331317229	Tyto alba		28.725809	-13.868748	2016	gracilirostris	FUE
28.85492385 -13.7842366	0	1	164855580	Tyto alba	Las Palmas de Gran Canaria	28.85492385	-13.7842366	2007	gracilirostris	LAN
28.879999 -13.82	0	1	164855581	Tyto alba	Las Palmas de Gran Canaria	28.879999	-13.82	2007	gracilirostris	LAN
28.88333 -13.76667	0	1	2543272762	Tyto alba	Lanzarote	28.88333	-13.76667	2005	gracilirostris	LAN
28.913939 -13.777569	0	2	EC06	Tyto alba	Lanzarote	28.913939	-13.777569	2012	gracilirostris	LAN
28.947356 -13.68335043	0	1	TagVT-517	Tyto alba	Lanzarote	28.947356	-13.68335043	NA	gracilirostris	LAN
28.95 -13.65	0	2	1613960099	Tyto alba	Lanzarote	28.95	-13.65	1992	gracilirostris	LAN
28.95 -13.72	0	1	164855576	Tyto alba	Las Palmas de Gran Canaria	28.95	-13.72	2007	gracilirostris	LAN
28.95721 -13.65064	0	1	EC04	Tyto alba	Lanzarote	28.95721	-13.65064	2012	gracilirostris	LAN
28.96673496 -13.55550347	0	1	164855567	Tyto alba	Las Palmas de Gran Canaria	28.96673496	-13.55550347	2007	gracilirostris	LAN
28.968387 -13.666654	0	1	EC02	Tyto alba	Lanzarote	28.968387	-13.666654	2010	gracilirostris	LAN
28.969999 -13.61	0	1	164855573	Tyto alba	Las Palmas de Gran Canaria	28.969999	-13.61	2007	gracilirostris	LAN
28.969999 -13.72	0	1	164855577	Tyto alba	Las Palmas de Gran Canaria	28.969999	-13.72	2007	gracilirostris	LAN
28.969999 -13.82	0	1	164855582	Tyto alba	Las Palmas de Gran Canaria	28.969999	-13.82	2007	gracilirostris	LAN
29.000746 -13.616093	0	1	EC01	Tyto alba	Lanzarote	29.000746	-13.616093	2010	gracilirostris	LAN
29.012889 -13.545505	0	1	EC05	Tyto alba	Lanzarote	29.012889	-13.545505	2012	gracilirostris	LAN
29.01294525 -13.54602044	0	1	TagVT-515	Tyto alba	Lanzarote	29.01294525	-13.54602044	NA	gracilirostris	LAN
29.03694385 -13.68618731	0	1	TagVT-516	Tyto alba	Lanzarote	29.03694385	-13.68618731	2004	gracilirostris	LAN
29.041594 -13.78988797	0	1	998468306	Tyto alba		29.041594	-13.78988797	NA	gracilirostris	LAN
29.059999 -13.51	0	1	164855568	Tyto alba	Las Palmas de Gran Canaria	29.059999	-13.51	2007	gracilirostris	LAN
29.059999 -13.61	0	1	164855574	Tyto alba	Las Palmas de Gran Canaria	29.059999	-13.61	2007	gracilirostris	LAN
29.059999 -13.72	0	1	164855578	Tyto alba	Las Palmas de Gran Canaria	29.059999	-13.72	2007	gracilirostris	LAN
29.059999 -13.76	0	1	164855583	Tyto alba	Las Palmas de Gran Canaria	29.059999	-13.76	2007	gracilirostris	LAN
29.06 -13.72	0	1	998468280	Tyto alba		29.06	-13.72	NA	gracilirostris	LAN
29.07445 -13.479568	0	2	EC03	Tyto alba	Lanzarote	29.07445	-13.479568	2012	gracilirostris	LAN
29.1 -13.61	0	1	164855575	Tyto alba	Las Palmas de Gran Canaria	29.1	-13.61	2007	gracilirostris	LAN
29.139999 -13.47	0	1	164855565	Tyto alba	Las Palmas de Gran Canaria	29.139999	-13.47	2007	gracilirostris	LAN
29.14627249 -13.49442574	0	1	TagVT-514	Tyto alba	Lanzarote	29.14627249	-13.49442574	2004	gracilirostris	LAN
29.1464 -13.5003	0	1	2682068107	Tyto alba	Canarias	29.1464	-13.5003	2012	gracilirostris	LAN
29.15 -13.51	0	1	164855569	Tyto alba	Las Palmas de Gran Canaria	29.15	-13.51	2007	gracilirostris	LAN
29.21497004 -13.45890682	0	1	1765799498	Tyto alba	Canarias	29.21497004	-13.45890682	2012	gracilirostris	LAN
29.23 -13.47	0	1	164855566	Tyto alba	Las Palmas de Gran Canaria	29.23	-13.47	2007	gracilirostris	LAN
29.24 -13.51	0	2	998468325	Tyto alba		29.24	-13.51	NA	gracilirostris	LAN
29.25 -13.51	0	1	164855571	Tyto alba	Las Palmas de Gran Canaria	29.25	-13.51	2007	gracilirostris	LAN
29.4 -13.51	0	1	164855572	Tyto alba	Las Palmas de Gran Canaria	29.4	-13.51	2007	gracilirostris	LAN
